# Optimization of genomewide CRISPR screens using AsCas12a and multi-guide arrays

**DOI:** 10.1101/2022.10.31.514561

**Authors:** Sakina Petiwala, Apexa Modi, Tifani Anton, Erin Murphy, Sabah Kadri, Hengcheng Hu, Charles Lu, Michael J Flister, Daniel Verduzco

## Abstract

Genomewide loss-of-function (LOF) screening using CRISPR (clustered regularly interspaced short palindromic repeats) has facilitated the discovery of novel gene functions across diverse physiological and pathophysiological systems. A challenge with conventional genomewide CRISPR/Cas9 libraries is the unwieldy size (60,000 to 120,000 constructs), which is resource intensive and prohibitive in some experimental contexts. One solution to streamlining CRISPR screening is by multiplexing two or more guides per gene on a single construct, which enables functional redundancy to compensate for suboptimal gene knockout by individual guides. In this regard, AsCas12a (Cpf1) and its derivatives, e.g., enhanced AsCas12a (enAsCas12a), have enabled multiplexed guide arrays to be specifically and efficiently processed for genome editing. Prior studies have established that multiplexed CRISPR/Cas12a libraries perform comparably to the larger equivalent CRISPR/Cas9 libraries, yet the most efficient CRISPR/Cas12a library design remains unresolved. Here, we demonstrate that CRISPR/Cas12a genomewide LOF screening performed optimally with three guides arrayed per gene construct and could be adapted to robotic cell culture without noticeable differences in screen performance. Thus, the conclusions from this study provide novel insight to streamlining genomewide LOF screening using CRISPR/Cas12a and robotic cell culture.
