## Supplemental Table 2 for "Optimization of genomewide CRISPR screens using AsCas12a and multi-guide arrays"

### Sheet: Supplemental Table 2
Supplementary Table 2. NGS primer sequences
Illumina primers sequences utilized for pDNA and gDNA sequencing.
P7 PRIMERS
Sample Name	Sequence	Barcode
AsCas12a+Cas12-WGx Robot- P1R1	CAAGCAGAAGACGGCATACGAGATCGGTTCAAGTGACTGGAGTTCAGACGTGTGCTCTTCCGATCTTCTACTATTCTTTCCCCTGCA*C*T*G*T	TTGAACCG
AsCas12a+Cas12-WGx Robot- P1R2	CAAGCAGAAGACGGCATACGAGATATTGGATTGTGACTGGAGTTCAGACGTGTGCTCTTCCGATCTTCTACTATTCTTTCCCCTGCA*C*T*G*T	AATCCAAT
AsCas12a+Cas12-WGx Robot- P1R3	CAAGCAGAAGACGGCATACGAGATGCACGACCGTGACTGGAGTTCAGACGTGTGCTCTTCCGATCTTCTACTATTCTTTCCCCTGCA*C*T*G*T	GGTCGTGC
AsCas12a+Cas12-WGx Robot- P5R1	CAAGCAGAAGACGGCATACGAGATTATGGACCGTGACTGGAGTTCAGACGTGTGCTCTTCCGATCTTCTACTATTCTTTCCCCTGCA*C*T*G*T	GGTCCATA
AsCas12a+Cas12-WGx Robot- P5R2	CAAGCAGAAGACGGCATACGAGATTAACTCAAGTGACTGGAGTTCAGACGTGTGCTCTTCCGATCTTCTACTATTCTTTCCCCTGCA*C*T*G*T	TTGAGTTA
AsCas12a+Cas12-WGx Robot- P5R3	CAAGCAGAAGACGGCATACGAGATATGTTCTTGTGACTGGAGTTCAGACGTGTGCTCTTCCGATCTTCTACTATTCTTTCCCCTGCA*C*T*G*T	AAGAACAT
AsCas12a+Cas12-WGx Manual- P1R1	CAAGCAGAAGACGGCATACGAGATGCTGGATTGTGACTGGAGTTCAGACGTGTGCTCTTCCGATCTTCTACTATTCTTTCCCCTGCA*C*T*G*T	AATCCAGC
AsCas12a+Cas12-WGx Manual- P1R2	CAAGCAGAAGACGGCATACGAGATATACTCGGGTGACTGGAGTTCAGACGTGTGCTCTTCCGATCTTCTACTATTCTTTCCCCTGCA*C*T*G*T	CCGAGTAT
AsCas12a+Cas12-WGx Manual- P1R3	CAAGCAGAAGACGGCATACGAGATTACACTCCGTGACTGGAGTTCAGACGTGTGCTCTTCCGATCTTCTACTATTCTTTCCCCTGCA*C*T*G*T	GGAGTGTA
AsCas12a+Cas12-WGx Manual- P5R1	CAAGCAGAAGACGGCATACGAGATGCCAAGTTGTGACTGGAGTTCAGACGTGTGCTCTTCCGATCTTCTACTATTCTTTCCCCTGCA*C*T*G*T	AACTTGGC
AsCas12a+Cas12-WGx Manual- P5R2	CAAGCAGAAGACGGCATACGAGATCGTGAGCCGTGACTGGAGTTCAGACGTGTGCTCTTCCGATCTTCTACTATTCTTTCCCCTGCA*C*T*G*T	GGCTCACG
AsCas12a+Cas12-WGx Manual- P5R3	CAAGCAGAAGACGGCATACGAGATATGTCTCCGTGACTGGAGTTCAGACGTGTGCTCTTCCGATCTTCTACTATTCTTTCCCCTGCA*C*T*G*T	GGAGACAT
enAsCas12a +Humagne setD-P1R1	CAAGCAGAAGACGGCATACGAGATTAACTCGGGTGACTGGAGTTCAGACGTGTGCTCTTCCGATCTTCTACTATTCTTTCCCCTGCA*C*T*G*T	CCGAGTTA
enAsCas12a +Humagne setD-P1R2	CAAGCAGAAGACGGCATACGAGATTATGAGAAGTGACTGGAGTTCAGACGTGTGCTCTTCCGATCTTCTACTATTCTTTCCCCTGCA*C*T*G*T	TTCTCATA
enAsCas12a +Humagne setD-P1R3	CAAGCAGAAGACGGCATACGAGATCGGTCTAAGTGACTGGAGTTCAGACGTGTGCTCTTCCGATCTTCTACTATTCTTTCCCCTGCA*C*T*G*T	TTAGACCG
enAsCas12a +Humagne setD-P5R1	CAAGCAGAAGACGGCATACGAGATCGCAGACCGTGACTGGAGTTCAGACGTGTGCTCTTCCGATCTTCTACTATTCTTTCCCCTGCA*C*T*G*T	GGTCTGCG
enAsCas12a +Humagne setD-P5R2	CAAGCAGAAGACGGCATACGAGATATCAGAGGGTGACTGGAGTTCAGACGTGTGCTCTTCCGATCTTCTACTATTCTTTCCCCTGCA*C*T*G*T	CCTCTGAT
enAsCas12a +Humagne setD-P5R3	CAAGCAGAAGACGGCATACGAGATGCACTCAAGTGACTGGAGTTCAGACGTGTGCTCTTCCGATCTTCTACTATTCTTTCCCCTGCA*C*T*G*T	TTGAGTGC
enAsCas12a+Cas12-WGx- P1R1	CAAGCAGAAGACGGCATACGAGATTAACAGTTGTGACTGGAGTTCAGACGTGTGCTCTTCCGATCTTCTACTATTCTTTCCCCTGCA*C*T*G*T	AACTGTTA
enAsCas12a+Cas12-WGx- P1R2	CAAGCAGAAGACGGCATACGAGATGCACAGTTGTGACTGGAGTTCAGACGTGTGCTCTTCCGATCTTCTACTATTCTTTCCCCTGCA*C*T*G*T	AACTGTGC
enAsCas12a+Cas12-WGx- P1R3	CAAGCAGAAGACGGCATACGAGATATGTTCGGGTGACTGGAGTTCAGACGTGTGCTCTTCCGATCTTCTACTATTCTTTCCCCTGCA*C*T*G*T	CCGAACAT
enAsCas12a+Cas12-WGx- P5R1	CAAGCAGAAGACGGCATACGAGATCGACCTCCGTGACTGGAGTTCAGACGTGTGCTCTTCCGATCTTCTACTATTCTTTCCCCTGCA*C*T*G*T	GGAGGTCG
enAsCas12a+Cas12-WGx- P5R2	CAAGCAGAAGACGGCATACGAGATTATGGAGGGTGACTGGAGTTCAGACGTGTGCTCTTCCGATCTTCTACTATTCTTTCCCCTGCA*C*T*G*T	CCTCCATA
enAsCas12a+Cas12-WGx- P5R3	CAAGCAGAAGACGGCATACGAGATTAGTAGCCGTGACTGGAGTTCAGACGTGTGCTCTTCCGATCTTCTACTATTCTTTCCCCTGCA*C*T*G*T	GGCTACTA
Cas9-Brunello-P1R1	CAAGCAGAAGACGGCATACGAGATATACTCAAGTGACTGGAGTTCAGACGTGTGCTCTTCCGATCTTCTACTATTCTTTCCCCTGCA*C*T*G*T	TTGAGTAT
Cas9-Brunello-P1R2	CAAGCAGAAGACGGCATACGAGATCGTGGATTGTGACTGGAGTTCAGACGTGTGCTCTTCCGATCTTCTACTATTCTTTCCCCTGCA*C*T*G*T	AATCCACG
Cas9-Brunello-P1R3	CAAGCAGAAGACGGCATACGAGATCGTGGACCGTGACTGGAGTTCAGACGTGTGCTCTTCCGATCTTCTACTATTCTTTCCCCTGCA*C*T*G*T	GGTCCACG
Cas9-Brunello-P5R1	CAAGCAGAAGACGGCATACGAGATGCCACTGGGTGACTGGAGTTCAGACGTGTGCTCTTCCGATCTTCTACTATTCTTTCCCCTGCA*C*T*G*T	CCAGTGGC
Cas9-Brunello-P5R2	CAAGCAGAAGACGGCATACGAGATGCGTTCAAGTGACTGGAGTTCAGACGTGTGCTCTTCCGATCTTCTACTATTCTTTCCCCTGCA*C*T*G*T	TTGAACGC
Cas9-Brunello-P5R3	CAAGCAGAAGACGGCATACGAGATCGTGTCAAGTGACTGGAGTTCAGACGTGTGCTCTTCCGATCTTCTACTATTCTTTCCCCTGCA*C*T*G*T	TTGACACG
pDNA-Brunello	CAAGCAGAAGACGGCATACGAGATGCGTAGCCGTGACTGGAGTTCAGACGTGTGCTCTTCCGATCTTCTACTATTCTTTCCCCTGCA*C*T*G*T	GGCTACGC
pDNA- Humagne Set D	CAAGCAGAAGACGGCATACGAGATCGACTCTTGTGACTGGAGTTCAGACGTGTGCTCTTCCGATCTTCTACTATTCTTTCCCCTGCA*C*T*G*T	AAGAGTCG
pDNA- Cas12-WGx	CAAGCAGAAGACGGCATACGAGATGCGTTCGGGTGACTGGAGTTCAGACGTGTGCTCTTCCGATCTTCTACTATTCTTTCCCCTGCA*C*T*G*T	CCGAACGC
P5 PRIMERS
Name	Sequence
P5 ARGON #1	AATGATACGGCGACCACCGAGATCTACACTCTTTCCCTACACGACGCTCTTCCGATCTTTGTGGAAAGGACGAAAC*A*C*C*G
P5 ARGON #2	AATGATACGGCGACCACCGAGATCTACACTCTTTCCCTACACGACGCTCTTCCGATCTCTTGTGGAAAGGACGAAAC*A*C*C*G
P5 ARGON #3	AATGATACGGCGACCACCGAGATCTACACTCTTTCCCTACACGACGCTCTTCCGATCTGCTTGTGGAAAGGACGAAAC*A*C*C*G
P5 ARGON #4	AATGATACGGCGACCACCGAGATCTACACTCTTTCCCTACACGACGCTCTTCCGATCTAGCTTGTGGAAAGGACGAAAC*A*C*C*G
P5 ARGON #5	AATGATACGGCGACCACCGAGATCTACACTCTTTCCCTACACGACGCTCTTCCGATCTCAACTTGTGGAAAGGACGAAAC*A*C*C*G
P5 ARGON #6	AATGATACGGCGACCACCGAGATCTACACTCTTTCCCTACACGACGCTCTTCCGATCTTGCACCTTGTGGAAAGGACGAAAC*A*C*C*G
P5 ARGON #7	AATGATACGGCGACCACCGAGATCTACACTCTTTCCCTACACGACGCTCTTCCGATCTACGCAACTTGTGGAAAGGACGAAAC*A*C*C*G
P5 ARGON #8	AATGATACGGCGACCACCGAGATCTACACTCTTTCCCTACACGACGCTCTTCCGATCTGAAGACCCTTGTGGAAAGGACGAAAC*A*C*C*G
